# Whole-brain clearing reveals region- and cell type-specific imbalances in inhibitory neurons in a mouse model for Kleefstra Syndrome

**DOI:** 10.1101/2025.09.15.676416

**Authors:** Moritz Negwer, Ilse van der Werf, Astrid Oudakker, Hans van Bokhoven, Dirk Schubert, Nael Nadif Kasri

## Abstract

GABAergic inhibition is essential for balanced brain function and is frequently disrupted in neurodevelopmental disorders such as autism spectrum disorder (ASD). The inhibition is generated by a diverse population of GABAergic interneurons, whose composition and density differs throughout the brain. Here, we applied an unbiased whole-brain clearing and light-sheet imaging approach to systematically map the distribution of the three major GABAergic neuron classes - Parvalbumin-positive (PV⁺), Somatostatin-positive (SST⁺), and Vasoactive Intestinal Polypeptide-positive (VIP⁺) cells - across the mouse brain in a model of Kleefstra Syndrome (*Ehmt1^+/−^*), a monogenic intellectual disability disorder with a strong ASD component. Analyzing 895 brain regions we identified widespread, cell type- and region-specific alterations in GABAergic classes. Notably, we observed increased VIP⁺ neuron density in the *Ehmt1^+/−^* cortex and decreased SST⁺ neuron density in sensory cortical and subcortical regions. In the basolateral amygdala (BLA), PV⁺ neurons exhibited precocious maturation already at the juvenile stage, which persisted into adulthood and was associated with enhanced inhibitory input onto BLA principal neurons. We here demonstrate that *Ehmt1* haploinsufficiency results in region- and cell-type specific changes throughout the brain. These results underscore the value of whole-brain, high-resolution mapping approaches in uncovering previously unrecognized patterns of neural vulnerability in neurodevelopmental disorders.
