## Supplementary_Table_7_PV-cFos_Amygdala_and_frontal for "Whole-brain clearing reveals region- and cell type-specific imbalances in inhibitory neurons in a mouse model for Kleefstra Syndrome"

### Sheet: PV_amygdala
	1	2	3	4	5	6	7	8	9	10	11	12	14	15	16	17	18	19	20	21	22	23	24	Het mean	WT mean	Het stdev	WT stdev	ttest
BLAa	75.1181	54.3513	83.9502	58.0934	86.0056	55.2623	82.5997	67.8754	49.4081	130.652	73.7891	44.1829	90.8265	19.1929	68.7683	62.5172	19.9107	53.3133	17.5072	97.7758	81.3297	57.608	61.397	63.9677	65.802	20.3842	32.5106	0.870513
BLAp	224.56	171.462	279.865	122.849	135.061	210.99	180.364	176.505	91.0086	189.604	179.817	151.058	183.916	64.4505	86.7417	159.612	133.447	213.646	80.6279	246.47	250.879	195.108	166.418	194.073	142.325	55.1646	46.0255	0.0250975
BLAv	73.7815	52.6775	95.8645	56.0249	14.3462	48.745	84.8558	58.2338	26.5018	35.0384	16.7212	29.8097	90.3445	29.3559	23.0493	23.3792	67.8094	88.1423	10.6902	78.6042	90.1675	59.2823	44.0478	61.4057	41.8731	25.7785	27.0576	0.0916908
BMA	72.1505	34.9772	61.6455	20.9559	25.1252	57.341	44.8505	59.8431	9.11173	29.8604			92.3984	29.1605	66.9477	5.94227	31.8019	71.2007	40.5793	60.3168	71.1262	77.6834	41.008	57.8181	36.8027	21.0541	22.2406	0.0374963
CEA	8.14594	22.8298	21.5506	47.9504		11.7147	4.89836				11.596	19.3045	36.6505	5.5221	6.09941	9.08261	5.22296	12.4693		11.5933	76.2877	14.5342	24.8086	17.8187	22.0365	20.0401	16.1702	0.681232
COAp	35.5238	23.0853	33.4466	20.8302	37.7304	50.7594	40.965	55.9328	4.35998	54.5355	5.39453		66.4946	9.77954	16.8601	7.83532	18.5923	50.5452	18.734	58.0551	63.4001	63.2281	46.7768	41.289	29.8805	19.9172	20.7982	0.194781
COApl
EPd	68.663	59.1294	67.4415	52.8403	25.1469	35.6642	49.9022	32.5299	18.9271	36.0776	91.1483	55.0843	43.1735	50.393	79.4006	113.97	74.9758	90.0145	54.3249	56.4388	52.2454	55.2421	71.7499	65.1392	50.2557	22.7522	20.2471	0.108889
EPv	79.6208	52.519	173.127	40.375	108.627	155.649	132.097	114.385	115.809	67.1804		76.4802	126.4	69.0792	110.245		100.911	161.966	64.044	87.6576	145.208	136.343	71.2445	121.963	84.7374	34.3164	32.8034	0.0217978
IA					158.47								48.3498					69.1399				108.009	194.741	88.5742	133.854	27.4843	76.2371	0.5
LA	114.284	58.0728	95.8632	36.4226	77.1479	70.5017	72.7737	91.6496	20.1569	49.4595	25.4016	23.9489	56.7902	29.1653	17.1408	26.6914	36.5552	59.824	15.0136	50.8865	76.0784	51.879	47.7441	59.6086	44.3771	30.9639	20.8871	0.183282
LHA					382.46	109.037	96.948	282.092		541.621	116.596	187.398	115.754	139.298	170.49	99.6991	31.2733	92.2255	3.52974		116.379	67.733	53.4945	128.481	181.213	74.6989	183.457	0.462354
MEA	21.1517	3.19404	10.6779	14.6222		4.54515	1.98129	10.6849	9.53204	38.0363	5.6557	3.7538	79.0509	12.8251	14.3876	7.36074	6.6348	27.9705	22.027	28.1084	47.0331	23.2667	12.9593	17.1313	19.9884	12.8617	23.259	0.755624
PA	32.7785	71.9638	60.9104	14.24	26.2954	76.1074	42.5972	140.153					74.1983	52.7605	87.052		45.6874	186.74	28.1993	138.072	138.002	129.473	104.564	103.498	51.8523	50.0125	30.2281	0.019798
batch_no	1	1	1	1	2	2	2	2	3	3	3	3	4	4	4	5	5	5	5	6	6	6	6
mouse_no	1	2	3	4	1	2	3	4	1	2	3	4	2	3	4	1	2	3	4	1	2	3	4
slice_no	all	all	all	all	all	all	all	all	all	all	all	all	all	all	all	all	all	all	all	all	all	all	all
genotype	Het	WT	Het	WT	WT	Het	WT	Het	WT	WT	WT	Het	WT	WT	Het	Het	Het	Het	WT	Het	Het	Het	WT
time_outside_s	1305	8606	1008	3304	2486	2834	4400	7805	5988	4249	5363	4579	3056	4224	3261	6206	2987	4998	7698	7697	2532	2798	2678
distance_moved_cm	832.145	1270.71	541.1	1217.79	1049.61	981.596	1037.47	2189.45	1396.18	1686.01	3413.86	1862.18	1261.94	1501.8	1988.11	3735.5	1095.92	2255.22	6847.42	1425.84	1300.16	635.343	1246.72
turn_counts	23	35	27	38	46	36	38	57	16	57	75	53	35	69	63	45	60	40	107	21	39	21	51

### Sheet: PV_frontal
	1	2	3	4	5	6	7	8	9	10	11	12	13	14	15	16	17	18	19	20	21	22	23	24	Het mean	WT mean	Het stdev	WT stdev	ttest
ILA1	39.4461	8.12303	13.1596				12.9852				68.318	14.4554	443.528	22.8973			198.263	40.5476		935.526	7.785	183.176			70.9761	248.563	82.9069	375.939	0.311189
ILA2/3			31.098	11.0394			28.7756	39.7699				16.3227	41.0932	58.4271	20.5992	15.1281	44.3168		80.1546	37.1237	35.2091	131.636		48.9311	49.2044	35.1413	38.9722	16.3536	0.444289
ILA5	78.9134	74.7493	174.139	50.0269	83.3729	109.582	160.959	119.473	11.3745	39.3047	186.795	22.1769	58.4418	414.686	29.8445	304.824	135.951	72.9504	80.421	106.246	137.15	510.539	23.7339	179.455	147.488	116.271	136.684	110.803	0.559844
ILA6a	184.946	128.08	152.989	181.307	249.858	186.314	92.0255	49.1538		131.957	145.691	178.886	6.01866	52.1986	201.354	227.26	146.462	180.624	133.168	150.513	247.227	166.823	131.573	106.744	165.452	131.431	50.4222	67.9331	0.182982
ILA6b		88.0371	58.975													153.69			166.426		104.509		189.847	112.516	134.689	100.277	52.5692	17.3092	0.428571
MOp1	22.0218	42.914	46.422	48.3817	19.8778	18.0606	23.8069	30.0065	17.2829	6.93109	15.8087	29.5761	6.65254	170.421	45.1223	24.3211	51.3351	24.4111	89.7685	60.5075	22.482	30.6958	38.2231	19.699	35.6103	39.7838	19.8034	44.6407	0.831417
MOp2/3	173.692	208.342	199.372	299.75	160.561	248.727	203.642	297.339	182.665	228.319	302.624	216.575	180.464	407.53	351.594	321.986	363.216	330.408	260.548	285.538	335.689	257.818	323.806	333.454	277.431	262.04	60.4106	78.9662	0.59604
MOp5	230.583	331.372	268.599	316.788	350.193	456.65	389.567	385.653	211.194	216.974	596.775	353.343	254.874	461.977	449.81	356.687	443.569	494.403	416.492	310.327	447.675	388.48	473.082	375.24	392.935	355.424	80.716	110.488	0.348765
MOp6a	169.916	278.584	310.61	181.281	277.923	299.978	329.038	189.037		129.385	382.464	247.662	211.534	177.586	344.383	238.341	203.675	347.434	354.028	204.093	285.342	214.305	433.909	264.564	274.52	252.803	78.645	79.073	0.509949
MOp6b
MOs1	53.2271	63.2773	38.9169	24.0039	61.9693	34.9358	45.5813	26.8699	34.104	38.8277	41.0758	9.17069	84.7055	82.3688	30.1995	59.4929	56.9455	46.2605	55.5174	37.8645	32.3899	40.4314	37.7571	24.379	40.9929	47.363	14.5322	20.9687	0.393961
MOs2/3	117.117	333.19	165.184	271.525	281.929	259.642	273.683	247.7	168.892	255.269	280.084	175.791	252.504	316.382	226.991	245.445	303.848	295.537	203.032	259.174	244.532	203.301	250.208	291.361	225.945	267.582	54.7089	42.1073	0.0441956
MOs5	109.848	418.595	243.635	326.552	280.495	367.788	325.686	371.37	233.248	505.64	342.874	477.442	298.226	477.944	382.201	342.382	417.305	436.476	333.358	306.781	369.922	310.304	438.293	393.081	351.51	357.61	99.1257	80.7346	0.871713
MOs6a	68.3659	127.15	181.365	226.882	203.102	254.669	234.586	209.986	250.042	139.267	277.278	236.886	52.8379	103.985	243.206	164.895	203.896	213.415	194.055	194.453	236.995	193.65	318.289	262.396	206.372	192.932	59.1612	71.0104	0.625237
MOs6b			85.0009	41.5298	59.1406	182.556	45.7296			22.7693	95.9081	49.1619		42.3816	78.4521		38.6912	53.4298	154.746	29.5888	40.1136		49.3012	68.0819	81.6251	53.7313	56.068	23.7393	0.217878
ORBl1	52.5282	76.3988	60.9249	49.0119	94.934	46.5572	47.826	66.9399	52.8851	101.221	88.0006	65.0583	187.305	108.339	103.093	115.738	228.329	116.098	84.7209	111.252	53.1725	148.918	141.251	63.9541	98.353	90.3516	54.2838	38.4706	0.682032
ORBl2/3	61.1667	273.953	165.031	220.672	211.519	230.32	260.207	241.845	106.511	273.227	127.328	201.364	423.623	340.34	252.126	336.634	216.582	235.968	241.983	368.101	273.906	276.049	382.747	288.645	238.633	262.188	80.8487	91.0374	0.516548
ORBl5	288.307	276.08	307.1	435.28	228.388	332.016	277.906	375.143	421.03	308.99	537.816	507.422	219.288	359.723	384.209	441.52	229.015	347.527	281.211	451.83	418.435	431.342	562.376	461.539	376.784	363.507	98.5945	101.667	0.744326
ORBl6a	146.102	104.429	159.362	246.745	105.759	243.995	161.452	218.093	237.658	106.292	247.384	177.368	11.2594	149.347	250.335	214.221	56.8109	119.086	189.349	195.055	205.356	257.429	255.024	271.343	186.85	173.922	59.5261	80.7952	0.661734
ORBl6b	250.699		55.3151	308.969	37.7793	72.1913	35.3337	96.4849		55.8855	98.2258	8.50317	36.7095	67.2549	39.4525	32.4677	61.3255	77.6964	318.3	78.0885	93.6896	25.4904	105.613	97.8286	99.8147	85.5527	92.2918	82.2003	0.739226
ORBm1	5.41307	24.7103	65.686	9.40922			10.6187	30.8075	35.6274	18.3403		117.958	94.4057	12.4412	22.2736	18.2272	183.232	8.91496	31.4469	90.5489	10.1107	52.1052		36.2297	52.3902	35.4605	57.302	31.4786	0.457454
ORBm2/3	40.8541	60.8705	64.0892	51.0025	82.6401	46.2693	105.75	11.2314	32.2857	27.788	20.2458	20.2498	223.575	48.4875	146.91	100.838	38.157	64.1902	105.884	198.715	25.2436	57.3964	52.6025	110.392	52.2505	92.3886	29.15	67.2237	0.0716928
ORBm5	5.34014	135.614	376.154	249.515	212.922	185.362	229.85	55.4538	99.4911	43.8542	35.3677	230.54	251.717	71.0163	146.606	269.318	159.28	221.238	365.329	383.89	566.468	190.369	204.887	305.311	235.812	180.429	149.008	109.426	0.320468
ORBm6a	156.026	167.353	230.79	149.922	90.9265	114.376	187.783	173.095	141.035		54.0141	52.1794	44.575	36.6403	135.117	147.481	64.8113	52.6938		56.8747	395.463	110.25	111.882	139.476	146.277	109.429	98.8936	54.1989	0.313469
ORBvl1	46.7496	29.1723	25.2726	11.6502	33.4792	13.4031	33.7232	17.2676	32.3264	10.076	47.9393	15.9388	164.415	40.4498	22.3488	44.606	21.8597	82.7456	31.3797	50.6734	21.9613	104.82	43.4533	33.4424	39.1214	42.4747	28.3597	40.3333	0.833117
ORBvl2/3	145.34	282.461	215.748	99.7776	171.237	193.443	200.698	107.899	74.9141	78.3799	78.5743	62.4669	367.702	230.433	197.735	228.845	148.342	216.353	162.637	295.268	169.306	250.761	214.82	268.745	176.33	195.494	54.6525	97.9181	0.559144
ORBvl5	146.848	307.262	240.984	549.411	259.31	312.498	316.759	257.563	246.838	312.244	385.208	378.532	401.819	278.306	400.502	417.424	272.307	235.762	397.304	416.892	570.931	319.038	416.517	455.412	330.476	360.83	112.577	89.8396	0.467353
ORBvl6a	168.453	204.856	317.559	359.401	107.854	271.902	183.244	240.395	244.942	101.925	259.973	166.941	61.6802	61.0449	486.512	263.817	39.0504	48.3853	55.4073	171.779	366.887	211.225	228.944	349.766	198.247	216.082	106.754	131.458	0.719228
ORBvl6b	276.549		158.976																	160.959			114.826	259.812	183.45	210.386	83.5931	69.8992	0.7
PL1	11.7421	24.1166	22.4097	10.1568	15.0605		8.98128	59.9469	60.6428		17.6785	9.88442	66.6535	17.5129	25.7034	54.9099	12.7737	17.4091	26.8522	37.1825	16.8089	17.7571	29.05	39.2186	25.4131	29.3552	16.9454	19.5806	0.616738
PL2/3	7.66998	50.6532	47.9765	34.9254	161.405	110.329	99.8648	72.0937	13.9799	9.91767	47.6952		96.1051	58.8595	38.6152	79.9115	103.457	39.08	88.1049	48.629	52.6013	53.302	58.7064	97.6114	64.8394	63.1884	29.8639	43.2223	0.918908
PL5	34.7303	200.702	147.253	125.475	198.544	68.2405	227.232	102.274	70.3503	10.2172	111.256	17.1522	210.436	165.409	169.306	117.89	263.793	248.081	245.978	157.004	216.263	210.669	215.814	221.67	157.345	155.634	87.6317	66.0203	0.955004
PL6a	33.7365	125.879	81.1969	207.963	124.789	95.2902	185.158	145.063	91.1711	31.6557	138.237	55.3856	42.9231	44.0828	68.3941	67.9949	158.798	102.167	148.716	134.881	186.126	107.829	145.12	113.021	110.619	109.013	46.5236	55.7576	0.941306
PL6b	83.2727						66.3163				167.677						62.6964		62.0422	49.6392	146.789				88.7001	94.544	39.9609	63.8812	0.828571
batch_no	1	1	1	1	2	2	2	2	3	3	3	3	4	4	4	4	5	5	5	5	6	6	6	6
mouse_no	1	2	3	4	1	2	3	4	1	2	3	4	1	2	3	4	1	2	3	4	1	2	3	4
slice_no	all	all	all	all	all	all	all	all	all	all	all	all	all	all	all	all	all	all	all	all	all	all	all	all
genotype	Het	WT	Het	WT	WT	Het	WT	Het	WT	WT	WT	Het	WT	WT	WT	Het	Het	Het	Het	WT	Het	Het	Het	WT
time_outside_s	1305	8606	1008	3304	2486	2834	4400	7805	5988	4249	5363	4579	7806	3056	4224	3261	6206	2987	4998	7698	7697	2532	2798	2678
distance_moved_cm	832.145	1270.71	541.1	1217.79	1049.61	981.596	1037.47	2189.45	1396.18	1686.01	3413.86	1862.18	3384.16	1261.94	1501.8	1988.11	3735.5	1095.92	2255.22	6847.42	1425.84	1300.16	635.343	1246.72
turn_counts	23	35	27	38	46	36	38	57	16	57	75	53	77	35	69	63	45	60	40	107	21	39	21	51

### Sheet: cFos_amygdala
	1	2	3	4	5	6	7	8	9	10	11	12	14	15	16	17	18	19	20	21	22	23	24	Het mean	WT mean	Het stdev	WT stdev	ttest
BLAa	456.074	298.932	470.563	367.925	678.121	490.453	517.335	505.555	482.224	475.946	290.816	539.031	302.755	211.122	194.843	371.683	358.393	303.654	433.302	358.511	271.099	399.867	310.706	393.311	397.198	103.784	134.514	0.941806
BLAp	406.189	213.346	291.116	85.2421	294.364	217.018	329.63	270.224	245.261	161.033	229.267	276.94	239.836	85.934	71.0997	256.811	159.858	183.709	216.962	186.015	136.098	157.675	122.556	217.729	202.13	88.4075	80.1953	0.662034
BLAv	328.328	169.739	343.895	245.442	337.135	350.964	461.992	375.608	201.919	420.461	388.768	321.945	392.651	185.92	129.653	361.315	203.428	277.485	342.088	220.092	278.7	253.596	223.627	287.084	306.34	74.5447	104.085	0.60424
BMA	460.204	301.84	322.238	159.788	388.474	342.135	445.942	351.578	241.461	340.408	264.065	289.461	356.394	118.1	140.869	274.193	214.663	317.92	339.127	244.442	176.037	371.984	212.926	292.144	288.048	89.0317	99.4733	0.917408
CEA	502.333	499.402	266.689	287.702	175.251	257.723	409.013	369.44	153.691	264.577	121.758	123.066	476.457	146.336	118.939	255.611	122.739	221.33	477.627	179.697	92.181	255.802	59.5407	230.462	279.214	118.289	161.604	0.40486
COAp	305.312	267.7	523.679	161.087	332.465	311.177	401.306	352.376	266.443	322.019	558.334	604.73	280.755	88.0159	77.324	515.592	248.851	265.704	392.123	270.924	208.553	259.235	219.777	328.622	299.093	149.753	126.58	0.615338
COApl
EPd	645.875	267.669	584.493	178.65	529.762	385.173	350.783	350.638	267.082	374.305	333.342	307.773	206.616	172.596	86.2064	363.19	277.053	375.06	270.299	374.045	153.751	178.128	114.351	340.115	278.678	162.01	115.826	0.311869
EPv	382.18	183.817	403.962	131.219	376.575	295.733	447.096	280.762	123.529	604.624	200.913	229.441	199.08	103.619	99.2207	256.136	282.549	232.826	192.132	262.973	163.358	152.384	162.845	253.46	247.768	88.3296	158.881	0.919808
IA	553.208	378.975	339.937	446.01		346.841	197.308	633.681	373.893	91.1653	435.294	285.878	145.049	215.7	91.8326	277.697	382.368	414.839	404.31	406.319	571.464	351.028	259.655	387.924	294.736	147.118	128.593	0.129087
LA	671.421	343.852	519.578	90.2647	369.498	392.795	260.099	219	314.951	247.297	226.074	267.122	308.29	101.106	71.828	268.967	233.547	188.018	353.654	279.876	118.593	413.825	308.026	303.714	265.738	170.162	95.1092	0.535446
LHA		307.463			254.974	436.148	155.117	317.354	291.88	338.513	161.013	587.179	205.018	222.878	297.3	276.812	95.7746	102.473	307.087		104.129	451.553	101.358	296.525	234.53	174.573	78.5678	0.331867
MEA	370.155	270.428	377.999	201.055	347.758	397.701	427.959	298.288	288.821	221.878	301.637	353.608	177.15	98.3257	93.9429	302.555	288.614	259.601	277.697	265.022	137.964	252.055	177.728	283.125	253.676	92.4496	91.1906	0.445855
PA	72.1126	310.753	269.288	66.4532	273.472	202.953	220.086	168.184	84.1152				57.7098	90.8653	79.1382		205.593	350.614	341.916	178.484	147.002	236.751	112.033	191.012	173.045	83.8749	113.373	0.690231
batch_no	1	1	1	1	2	2	2	2	3	3	3	3	4	4	4	5	5	5	5	6	6	6	6
mouse_no	1	2	3	4	1	2	3	4	1	2	3	4	2	3	4	1	2	3	4	1	2	3	4
slice_no	all	all	all	all	all	all	all	all	all	all	all	all	all	all	all	all	all	all	all	all	all	all	all
genotype	Het	WT	Het	WT	WT	Het	WT	Het	WT	WT	WT	Het	WT	WT	Het	Het	Het	Het	WT	Het	Het	Het	WT
time_outside_s	1305	8606	1008	3304	2486	2834	4400	7805	5988	4249	5363	4579	3056	4224	3261	6206	2987	4998	7698	7697	2532	2798	2678
distance_moved_cm	832.145	1270.71	541.1	1217.79	1049.61	981.596	1037.47	2189.45	1396.18	1686.01	3413.86	1862.18	1261.94	1501.8	1988.11	3735.5	1095.92	2255.22	6847.42	1425.84	1300.16	635.343	1246.72
turn_counts	23	35	27	38	46	36	38	57	16	57	75	53	35	69	63	45	60	40	107	21	39	21	51

### Sheet: cFos_frontal
	1	2	3	4	5	6	7	8	9	10	11	12	13	14	15	16	17	18	19	20	21	22	23	24	Het mean	WT mean	Het stdev	WT stdev	ttest
ILA1	493.076	121.846	743.517	74.5889			357.094	397.144	250.744	1330.27	256.193	339.703	776.173	145.016	26.9921	116.795	171.828	202.738	546.989		151.807	45.794		533.883	320.939	387.28	223.022	402.136	0.680132
ILA2/3	939.078	431.877	1332.03	452.617	834.444	734.665	1007.14	835.167	967.464	1990.74	1076.78	783.49	431.479	237.36	360.485	204.229	652.089	339.501	601.159	1150.83	404.905	206.856		1158.04	639.379	841.605	340.695	495.329	0.279872
ILA5	868.048	751.89	1230.28	737.896	1213.08	1109.52	926.903	684.673	909.958	694.383	1027.37	931.431	279.222	650.827	681.45	314.657	701.259	408.522	745.722	814.556	526.208	510.539	585.437	515.576	718.025	766.926	276.636	241.84	0.655534
ILA6a	782.462	422.663	730.949	614.676	960.99	834.363	591.592	331.788		659.783	1031.04	909.339	261.812	285.085	752.428	492.397	567.54	383.826	577.06	736.554	775.613	561.931	638.268	320.231	632.128	603.351	179.457	261.724	0.762924
ILA6b	2961.98		235.9	737.181	175.213	310.28	278.084	276.268		372.487	1150.1	1158.27				51.23	393.075		1331.4	280.3	313.528	154.535	759.388		722.351	498.893	850.418	373.667	0.629137
MOp1	149.071	105.497	235.205	29.029	39.7556	23.4788	113.933	93.5497	96.7844	34.6555	23.7131	14.788	39.9152	115.799	42.6155	26.0583	47.7053	38.3602	147.121	121.015	28.1026	30.6958	9.55578	44.3228	70.3076	67.2529	71.1217	39.0994	0.89811
MOp2/3	330.26	129.088	430.055	70.0636	48.3042	29.7622	234.602	120.065	140.228	104.512	34.8819	54.1438	31.1913	159.233	77.4236	41.7148	139.032	81.3441	353.916	310.367	77.2085	45.5543	14.8535	77.3838	143.159	118.107	143.817	84.2053	0.608439
MOp5	359.615	140.15	233.219	118.554	295.877	38.4309	147.82	77.9299	87.3908	58.4541	22.5908	15.9884	39.9116	59.6425	71.7419	59.4478	75.7423	395.129	439.86	181.082	94.7937	41.9979	13.6466	43.1067	153.817	105.527	158.807	77.4423	0.352365
MOp6a	256.707	74.7421	273.187	74.5695	84.6652	84.6713	145.104	93.544		116.864	49.8866	46.0138	52.1171	98.6588	67.6821	67.8994	151.148	107.986	579.635	220.642	155.109	29.5593	23.7542	70.9807	155.768	95.9919	156.087	49.9086	0.265373
MOp6b	216.051																								216.051
MOs1	243.554	177.355	230.258	103.731	134.623	83.8459	270.232	128.08	94.5612	159.879	89.1646	64.1948	70.4968	116.689	84.0334	64.3605	88.4845	83.4091	134.446	120.205	52.4408	55.2563	59.2099	35.3888	107.295	121.363	66.0992	60.6164	0.59964
MOs2/3	535.392	481.824	450.418	310.624	277.689	249.335	531.242	262.161	181.609	366.788	276.255	301.955	86.0954	232.28	128.533	74.2188	227.814	129.824	463.318	394.2	178.611	113.366	88.5477	124.869	256.247	282.667	155.261	142.02	0.672433
MOs5	599.686	381.962	386.736	225.094	330.778	238.475	348.4	241.5	70.889	223.375	303.631	193.557	126.989	233.323	129.827	70.5066	272.376	99.3378	701.853	330.194	290.993	113.166	92.6035	114.43	275.066	234.908	200.362	105.243	0.563544
MOs6a	451.925	120.653	295.011	189.211	220.624	202.212	234.586	160.187	79.5587	140.408	131.16	118.044	53.7334	94.6025	113.496	78.235	171.796	114.298	453.564	264.38	234.85	85.8222	62.2521	109.948	202.35	146.03	135.251	66.1381	0.224678
MOs6b	106.761		170.002		39.4271	130.397	45.7296			45.5386	159.847	81.9364	95.0835	42.3816	52.3014	68.8237	38.6912	53.4298	185.696	103.561	320.909	20.6798	65.735	68.0819	113.005	72.439	86.5132	40.2744	0.222178
ORBl1	449.773	251.025	229.64	209.414	654.366	248.305	261.449	309.199	48.0773	267.513	156.446	137.345	380.462	230.932	300.114	161.125	397.946	184.392	246.094	372.265	117.739	222.07	72.5345	55.4269	231.347	265.624	111.282	160.934	0.563844
ORBl2/3	1146.31	801.936	757.047	860.3	1288.88	806.122	847.479	659.251	437.061	755.681	512.575	795.635	495.751	734.826	524.557	457.886	634.548	509.575	906.742	1263.54	667.809	488.658	245.255	332.675	672.903	737.939	235.508	304.65	0.573343
ORBl5	1453.3	722.203	927.182	1048.99	1136.05	1213.93	833.718	779.614	435.284	665.886	951.807	594.107	561.642	578.278	618.941	379.334	670.372	399.742	822.608	1010.67	1270.35	447.227	189.802	229.529	762.297	732.749	394.573	271.438	0.834617
ORBl6a	774.68	228.749	459.151	578.024	568.453	589.655	422.404	359.662	216.053	222.248	436.561	160.814	106.965	263.136	467.089	220.43	175.792	139.356	501.61	354.645	790.229	229.599	227.894	168.949	385.739	336.106	235.094	157.313	0.549545
ORBl6b	902.518	23.7825	193.603	1132.89	163.71	171.454	106.001	202.618		195.599	210.484	170.063	36.7095	67.2549	92.0559	32.4677	143.093	129.494	990.266	122.71	525.703	38.2356	98.5717		299.841	215.119	327.387	328.504	0.572143
ORBm1	795.722	428.312	632.228	211.707	470.951	566.604	357.495	667.497	257.309	1008.72	358.534	511.152	622.379	181.642	231.222	317.458	244.183	178.299	241.093	729.157	255.295	200.702	276.28	144.919	407.209	416.862	213.845	257.846	0.919408
ORBm2/3	1372.7	962.86	1496.94	1173.06	1570.16	1463.79	1394.23	977.131	1014.31	1556.13	1032.54	779.616	773.52	434.918	837.93	1050.6	784.604	678.582	1127.66	912.619	1172.02	646.465	668.804	620.953	1018.24	1023.6	313.179	352.121	0.968303
ORBm5	1148.13	906.602	1723.57	1233.71	1380.83	1387.64	1102.79	904.139	766.986	679.741	1098.76	914.725	508.01	345.397	884.417	725.223	920.285	750.629	1154.44	1034.47	1400.86	730.772	517.255	558.398	1023.14	875.009	349.013	313.079	0.288171
ORBm6a	721.622	688.005	962.564	645.819	994.843	702.594	542.486	506.92	523.314	159.518	722.439	354.82	106.98	88.9836	282.517	206.474	591.403	245.904	30.3773	265.415	821.347	165.376	319.664	244.083	469.089	438.7	292.507	288.47	0.80162
ORBvl1	890.579	388.964	322.225	133.977	362.692	308.272	292.268	332.402	173.755	292.205	268.46	151.418	882.886	296.632	264.461	257.141	437.193	721.725	294.185	665.994	272.948	177.109	238.993	271.255	367.016	357.796	220.882	211.528	0.912909
ORBvl2/3	1628.26	1058.67	1498.88	894.161	1575.38	1090.04	1027.1	963.563	802.129	1001.52	1138.27	817.067	1271.38	559.292	614.275	611.417	887.696	771.765	804.751	1106.78	1273.37	482.477	608.657	527.251	953.162	964.684	357.987	307.673	0.939306
ORBvl5	2071.07	1109.44	1280.07	1263.13	1855.06	1419.26	1011.11	1122.71	937.665	748.466	1307.37	1003.93	818.119	722.991	986.884	683.35	812.54	589.406	1391.99	958.309	1407.47	784.833	403.419	369.485	1080.84	1007.34	463.579	367.143	0.681332
ORBvl6a	870.342	512.14	895.412	677.728	1136.97	834.14	534.462	575.49	676.252	626.113	623.936	417.352	253.574	183.135	1096.27	398.531	372.128	106.448	280.73	548.738	1244.23	374.925	237.75	299.799	550.623	597.426	337.751	293.289	0.717328
ORBvl6b	414.823		158.976	552.792									92.801	157.408			144.957		63.0058	965.756	688.859			259.812	294.124	405.714	257.058	359.213	0.587302
PL1	305.296	198.962	535.433	198.058	214.613	95.6725	258.212	346.057	245.94	240.222	477.32	207.573	186.63	119.671	260.247	109.82	155.109	120.413	142.523	632.102	146.553	174.019	161.389	170.716	208.321	266.891	127.868	144.089	0.305369
PL2/3	968.335	712.522	940.682	816.381	930.961	1195.24	1029.16	942.024	901.702	783.496	1058.24	780.875	312.342	405.328	652.948	414.087	683.645	413.893	591.156	661.894	658.659	560.829	403.042	414.848	712.705	723.318	256.435	246.234	0.912809
PL5	999.462	910.648	973.081	970.432	1237.59	1042.56	1005.54	798.709	617.164	987.664	934.791	1047.1	402.921	410.214	764.497	377.746	769.649	601.573	814.648	739.203	918.267	707.55	380.781	536.934	785.928	793.133	234.395	260.251	0.947605
PL6a	562.275	349.664	636.479	646.441	796.275	678.375	532.646	464.201	338.635	694.165	582.765	693.639	174.375	184.728	382.202	181.32	398.583	260.852	477.841	721.03	685.863	384.688	335.59	311.497	479.975	476.202	173.909	213.281	0.962004
PL6b	291.455	105	156.383	785.616	192.562	137.861	66.3163	77.3909		109.048	503.03	706.669			67.9701		156.741	63.7074	372.253	1141.7	440.367	68.9878	176.438	115.94	240.75	343.02	198.298	386.847	0.464554
batch_no	1	1	1	1	2	2	2	2	3	3	3	3	4	4	4	4	5	5	5	5	6	6	6	6
mouse_no	1	2	3	4	1	2	3	4	1	2	3	4	1	2	3	4	1	2	3	4	1	2	3	4
slice_no	all	all	all	all	all	all	all	all	all	all	all	all	all	all	all	all	all	all	all	all	all	all	all	all
genotype	Het	WT	Het	WT	WT	Het	WT	Het	WT	WT	WT	Het	WT	WT	WT	Het	Het	Het	Het	WT	Het	Het	Het	WT
time_outside_s	1305	8606	1008	3304	2486	2834	4400	7805	5988	4249	5363	4579	7806	3056	4224	3261	6206	2987	4998	7698	7697	2532	2798	2678
distance_moved_cm	832.145	1270.71	541.1	1217.79	1049.61	981.596	1037.47	2189.45	1396.18	1686.01	3413.86	1862.18	3384.16	1261.94	1501.8	1988.11	3735.5	1095.92	2255.22	6847.42	1425.84	1300.16	635.343	1246.72
turn_counts	23	35	27	38	46	36	38	57	16	57	75	53	77	35	69	63	45	60	40	107	21	39	21	51
