## Supplementary_Table_10_LMT_behavior for "Whole-brain clearing reveals region- and cell type-specific imbalances in inhibitory neurons in a mouse model for Kleefstra Syndrome"

### Sheet: Ehmt1++vs+-
	WT												EHmt1+/-
Minutes	EB1M2_d7_pt2_distance_moved	EB1M4_d7_pt2_distance_moved	EB2M1_d7_pt2_distance_moved	EB2M3_d7_pt2_distance_moved	EB3M1_d7_pt2_distance_moved	EB3M2_d7_pt2_distance_moved	EB3M3_d7_pt2_distance_moved	EB4M1_d7_pt2_distance_moved	EB4M2_d7_pt2_distance_moved	EB4M3_d7_pt2_distance_moved	EB5M4_d7_pt2_distance_moved	EB6M4_d7_pt2_distance_moved	EB1M1_d7_pt2_distance_moved	EB1M3_d7_pt2_distance_moved	EB2M2_d7_pt2_distance_moved	EB2M4_d7_pt2_distance_moved	EB3M4_d7_pt2_distance_moved	EB4M4_d7_pt2_distance_moved	EB5M1_d7_pt2_distance_moved	EB5M2_d7_pt2_distance_moved	EB5M3_d7_pt2_distance_moved	EB6M1_d7_pt2_distance_moved	EB6M2_d7_pt2_distance_moved	EB6M3_d7_pt2_1_distance_moved
0	0	0	0	0	0	0	0	0	0	0	0	0	0	0	0	0	0	0	0	0	0	0	0	0
1	655	174	12	155	1590	55	129	529	249	222	137	514	280	277	1013	75	71	88	94	257	297	385	172	1784
2	1052	453	16	166	1993	237	376	898	385	359	328	654	322	473	1084	1430	125	416	128	532	693	484	241	2231
3	1113	528	88	193	2164	358	817	1435	602	898	1138	1041	406	632	1280	3028	310	578	164	751	824	705	317	2250
4	1351	732	311	232	2506	694	1900	2470	653	1062	2037	1167	447	703	1568	3976	391	620	210	833	843	851	460	2266
5	2029	1710	371	494	3972	878	2466	2881	771	1498	3254	1283	738	746	1860	4632	721	893	770	1207	1096	2564	656	2367
6	3390	2018	722	711	5292	1552	2930	3522	903	2329	3789	1418	804	846	2216	5463	1193	1268	1112	1434	1829	3052	798	2477
7	4835	2791	1263	1288	5388	1672	3654	4909	1562	2446	5322	1699	840	939	2225	5613	1412	1396	2418	2272	2873	3594	987	2667
8	5873	3183	1473	3088	5988	2502	4269	5824	2011	2912	5716	2191	890	963	2424	6116	1913	1527	3828	2582	3143	4519	1460	2672
9	6843	3251	2071	4026	5988	3628	4854	6755	2516	3110	6311	2495	1060	989	2664	6882	2887	2489	4932	2790	4321	6154	1460	2798
10	8606	3304	2486	4400	5988	4249	5363	7806	3056	4224	7698	2678	1305	1008	2834	7805	4579	3261	6206	2987	4998	7697	2532	2798
Minutes	WT	Het
0	0	0
1	368.417	399.417
2	576.417	679.917
3	864.583	937.083
4	1259.58	1097.33
5	1800.58	1520.83
6	2381.33	1874.33
7	3069.08	2269.67
8	3752.5	2669.75
9	4320.67	3285.5
10	4988.17	4000.83

### Sheet: PV-cKO
	PV-Cre ; Ehmt1+/+ (WT controls)												PV-Cre ; Ehmt1-flox/+ (PV-specific Ehmt1 heterozygoe conditional knockouts)
Minutes	PB10M1_d7_pt2_distance_moved	PB11M2_d7_pt2_distance_moved	PB11M4_d7_pt2_distance_moved	PB12M3_d7_pt2_distance_moved	PB12M4_d7_pt2_distance_moved	PB7M1_d7_pt2_distance_moved	PB7M2_d7_pt2_distance_moved	PB8M2_d7_pt2_distance_moved	PB8M3_d7_pt2_distance_moved	PB8M4_d7_pt2_distance_moved	PB9M1_d7_pt2_distance_moved	PB9M2_d7_pt2_distance_moved	PB10M2_d7_pt2_distance_moved	PB10M3_d7_pt2_distance_moved	PB10M4_d7_pt2_distance_moved	PB11M1_d7_pt2_distance_moved	PB11M3_d7_pt2_distance_moved	PB12M1_d7_pt2_distance_moved	PB12M2_d7_pt2_distance_moved	PB7M3_d7_pt2_distance_moved	PB7M4_d7_pt2_distance_moved	PB8M1_d7_pt2_distance_moved	PB9M3_d7_pt2_distance_moved	PB9M4_d7_pt2_distance_moved
0	0	0	0	0	0	0	0	0	0	0	0	0	0	0	0	0	0	0	0	0	0	0	0	0
1	1037	590	280	230	208	181	0	1246	776	687	215	233	839	192	543	788	918	170	169	345	347	643	285	278
2	2064	1391	338	278	406	659	53	1527	951	896	359	254	843	231	926	1064	1286	447	386	461	495	757	372	413
3	3098	1829	410	311	752	1089	78	1671	1134	1131	376	533	1296	571	1420	1870	1445	590	597	667	578	788	477	462
4	4473	1855	527	586	1191	1320	405	1811	1363	1231	555	669	1408	578	1498	2469	1516	1012	1023	745	578	1254	509	696
5	5747	1908	641	814	1219	2019	809	2029	1533	1330	1700	891	1623	1168	1631	3067	1718	1099	1474	924	676	1254	601	1514
6	7018	2429	771	1031	1442	2351	1321	2135	1951	1843	2084	978	1696	1957	1665	3615	2053	1396	2633	1149	696	1354	726	1979
7	8075	2584	983	1333	1654	2393	1484	2235	2046	2124	2963	1155	1744	2514	1782	4047	2195	1489	2692	1469	807	1354	1468	2658
8	9154	2847	1224	1476	2148	2509	1850	2252	2425	2261	4250	1172	1942	3668	1868	4441	2250	1506	2902	1509	942	2184	1680	3738
9	10033	2999	1836	1947	2428	2624	2167	2347	2644	2453	5444	1304	2057	4856	2436	4717	2373	1784	3600	1676	1201	2550	2174	4793
10	10148	3230	3018	1990	2428	2769	2206	2467	2822	2761	6834	1402	2072	5830	3563	5301	2547	1910	3720	1982	1845	2656	2800	6465
Minutes	WT	PV-cKO
0	0	0
1	473.583	459.75
2	764.667	640.083
3	1034.33	896.75
4	1332.17	1107.17
5	1720	1395.75
6	2112.83	1743.25
7	2419.08	2018.25
8	2797.33	2385.83
9	3185.5	2851.42
10	3506.25	3390.92
